# Fast and efficient *Borrelia* genome recovery from tick samples using Whole-Genome Amplification

**DOI:** 10.64898/2025.12.02.691817

**Authors:** Sophie Melis, Cristina Cezara Bunduc, Laura Mottarlini, Michela Vumbaca, Irene Mileto, Sabrina Hepner, Gabriele Margos, Volker Fingerle, Andreas Sing, Paola Prati, Claudio Bandi, Vittorio Sambri, Stefano Gaiarsa, Fausto Baldanti, Greta Bellinzona, Davide Sassera

## Abstract

*Borrelia burgdorferi* sensu lato bacteria are the causative agents of Lyme borreliosis, a multisystemic illness with an expanding epidemiology in temperate areas. Genomic studies on *Borrelia* are hindered by the difficulty of culturing procedures: standard protocols require extended incubation, substantial technical expertise, and are prone to failure, limiting timely recovery of isolates. This contributes to a low number of complete *Borrelia* genomes available in public repositories, particularly for species other than *B. burgdorferi* sensu stricto.

Here we introduce a novel approach that overcomes the necessity for extended culture by utilizing Whole Genome Amplification (WGA) directly on freshly collected ticks, and that can be performed in parallel to classical culturing. The protocol is paired with a tailored bioinformatic pipeline designed to ensure accurate assembly and reliable downstream analyses. Benchmarking on multiple control isolates demonstrated that the method yields high-quality chromosomal assemblies. To demonstrate practical applicability, we applied the protocol to freshly collected ticks, successfully generating five high-quality *Borrelia* chromosomes (two *B. lusitaniae*, two *B. afzelii* and one *B. garinii*). By generating sequencing-ready DNA in five days rather than months, our protocol greatly streamlines the process and minimizes the effort associated with traditional culture-based methods. This workflow will facilitate broader representation of understudied *Borrelia* species and support future epidemiological, ecological, and evolutionary investigations on this pathogen.
