## Supplementary Table S1 for "Fast and efficient *Borrelia* genome recovery from tick samples using Whole-Genome Amplification"

### Sheet: Foglio1
Supplementary Table 1. Ticks collection details. For each sample, the table reports the sample name, country of isolation, specific geographical location, GPS coordinates, collection date, host species, and host life stage and sex (where applicable).
Sample	Isolation Country	Geographical Location	Sampling coordinates	Collection Date	Host	Host Life Stage
IT-A1	Italy	Exilles, Turin	45.0796, 6.88517	July 2024	Ixodes ricinus	Adult male
IT-To2	Italy	Exilles, Turin	45.0796, 6.88517	July 2024	Ixodes ricinus	Adult female
IT-To3	Italy	Exilles, Turin	45.0796, 6.88517	July 2024	Ixodes ricinus	Adult female
IT-To4	Italy	Exilles, Turin	45.0796, 6.88517	July 2024	Ixodes ricinus	Nymph
IT-To5	Italy	Exilles, Turin	45.0796, 6.88517	July 2024	Ixodes ricinus	Nymph
IT-To6	Italy	Exilles, Turin	45.0796, 6.88517	July 2024	Ixodes ricinus	Nymph
IT-A3	Italy	Cecima, Pavia	44.81705, 9.09188	April 2025	Ixodes ricinus	Adult female
IT-L3	Italy	Cecima, Pavia	44.81705, 9.09188	April 2025	Ixodes ricinus	Adult male
IT-L1	Italy	Cecima, Pavia	44.81705, 9.09188	April 2025	Ixodes ricinus	Nymph
IT-Pv2	Italy	Cecima, Pavia	44.81705, 9.09188	April 2025	Ixodes ricinus	Adult male
IT-Pv3	Italy	Cecima, Pavia	44.81705, 9.09188	April 2025	Ixodes ricinus	Nymph
IT-Pv4	Italy	Cecima, Pavia	44.81705, 9.09188	April 2025	Ixodes ricinus	Nymph
IT-G3	Italy	Poggio Ferrato, Pavia	44.86557, 9.17008	April 2025	Ixodes ricinus	Adult female
IT-A2	Italy	Poggio Ferrato, Pavia	44.86557, 9.17008	April 2025	Ixodes ricinus	Adult male
IT-Pv5	Italy	Poggio Ferrato, Pavia	44.86557, 9.17008	April 2025	Ixodes ricinus	Adult female
IT-Pv6	Italy	Poggio Ferrato, Pavia	44.86557, 9.17008	April 2025	Ixodes ricinus	Nymph
IT-Pv7	Italy	Poggio Ferrato, Pavia	44.86557, 9.17008	April 2025	Ixodes ricinus	Nymph
IT-L2	Italy	Magenta, Milan	45.43395, 8.83296	July 2024	Ixodes ricinus	Adult male
IT-M100F	Italy	Magenta, Milan	45.43395, 8.83296	July 2024	Ixodes ricinus	Adult female
IT-M41M	Italy	Magenta, Milan	45.43395, 8.83296	July 2024	Ixodes ricinus	Adult male
IT-Mgut3M	Italy	Magenta, Milan	45.43395, 8.83296	July 2024	Ixodes ricinus	Adult male
IT-M2F	Italy	Magenta, Milan	45.43395, 8.83296	July 2024	Ixodes ricinus	Adult female
IT-M3M	Italy	Magenta, Milan	45.43395, 8.83296	July 2024	Ixodes ricinus	Adult male
IT-M1N	Italy	Magenta, Milan	45.43395, 8.83296	July 2024	Ixodes ricinus	Nymph
IT-M2N	Italy	Magenta, Milan	45.43395, 8.83296	July 2024	Ixodes ricinus	Nymph
IT-M2N	Italy	Magenta, Milan	45.43395, 8.83296	July 2024	Ixodes ricinus	Nymph
