## Supplementary Table S2 for "Fast and efficient *Borrelia* genome recovery from tick samples using Whole-Genome Amplification"

### Sheet: qpcr of samples
Supplementary Table 2 - sheet 1. Quantification of Borrelia DNA by qPCR in all the samples before perfoming WGA.
Sample	qPCR (pre-WGA)
IT-A1	28.2
IT-To2	33.4
IT-To3	Negative
IT-To4	Negative
IT-To5	Negative
IT-To6	Negative
IT-A3	26.04
IT-L3	30.3
IT-L1	30
IT-Pv2	Negative
IT-Pv3	Negative
IT-Pv4	Negative
IT-G3	30.5
IT-A2	Negative
IT-Pv5	Negative
IT-Pv6	Negative
IT-Pv7	Negative
IT-L2	33
IT-M100F	Negative
IT-M41M	Negative
IT-Mgue2F	33.7
IT-M2F	Negative
IT-M3M	Negative
IT-M1N	Negative
IT-M2N	Negative
IT-M2N	Negative

### Sheet: qpcr of fractions
Supplementary Table 2 - sheet 2. Quantification of Borrelia DNA by qPCR following centrifugation, performed first on the surnatant and pellet fractions of tick samples, then post whole genome amplific. The tick calreticulin gene serves as an internal control.
Sample	Fraction	Borrelia qPCR	Calreticulin gene	Borrelia qPCR (post_WGA)
IT-A1	Surface	33.3	33.6	17.2
	Pellet	20.2	33.8
IT-To2	Surface	36.5	34	21.2
	Pellet	23.75	33.8
IT-A3	Surface	33.8	33.6	12.3
	Pellet	22.4	34.3
IT-L3	Surface	-	33.7	18
	Pellet	28.8	33.2
IT-L1	Surface	35.9	31	19.8
	Pellet	24.4	25.5
IT-G3	Surface	-	33.7	14.92
	Pellet	27.6	33.7
IT-L2	Surface	38.86	34.2	20.98
	Pellet	28.1	33.6
IT-Mgue2F	Surface	33.6	31.5	23.71
	Pellet	24.8	26.1
