## Supplementary Table S3 for "Fast and efficient *Borrelia* genome recovery from tick samples using Whole-Genome Amplification"

### Sheet: 1
Supplementary Table 3. Reads and genome accessions and relevant metadata for each sample. For positive pure culture controls (IT-B1, IT-G1, IT-G2) only standard protocol data have been uploaded.
Sample Name	Collection Date	Isolation Country	Host	Illumina Reads Accession	Nanopore Reads Accession	Genome Accession	PubMLST ID	ST	cgST
IT-A1	July 2024	Italy	Ixodes ricinus	SRR35433746	SRR35433732	SAMN51438216	4115	347	439
IT-A3	April 2025	Italy	Ixodes ricinus	SRR35433745	SRR35433731	SAMN51438217	4119	1203	441
IT-L3	April 2025	Italy	Ixodes ricinus	SRR35433738	SRR35433744	SAMN51438218	4120	1204	442
IT-L1	April 2025	Italy	Ixodes ricinus	SRR35433737	SRR35433743	SAMN51438219	4116	1201	ND
IT-G3	April 2025	Italy	Ixodes ricinus	SRR35433736	SRR35433742	SAMN51438220	4111	743	436
IT-B1 (2307)	July 1996	Italy	Ixodes ricinus	SRR35433735	SRR35433741	SAMN51438221	4118	20	440
IT-G1 (3125)	July 1996	Italy	Ixodes ricinus	SRR35433734	SRR35433740	SAMN51438222	4126	187	444
IT-G2 (TriesteA)	January 1989	Italy	Ixodes ricinus	SRR35433733	SRR35433739	SAMN51438223	4114	177	438
